# Frequent origins of traumatic insemination involve convergent shifts in sperm and genital morphology

**DOI:** 10.1101/2021.02.16.431427

**Authors:** Jeremias N. Brand, Luke J. Harmon, Lukas Schärer

## Abstract

Traumatic insemination is a mating behaviour during which the (sperm) donor uses a traumatic intromittent organ to inject an ejaculate through the epidermis of the (sperm) recipient, thereby frequently circumventing the female genitalia. Traumatic insemination occurs widely across animals, but the frequency of its evolution, the intermediate stages via which it originates, and the morphological changes that such shifts involve remain poorly understood. Based on observations in 145 species of the free-living flatworm genus *Macrostomum*, we identify at least nine independent evolutionary origins of traumatic insemination from reciprocal copulation, but no clear indication of reversals. These origins involve convergent shifts in multivariate morphospace of male and female reproductive traits, suggesting that traumatic insemination has a canalising effect on morphology. Signatures of male-female coevolution across the genus indicate that sexual selection and sexual conflict drive the evolution of traumatic insemination, because it allows donors to bypass postcopulatory control mechanisms of recipients.
