## Supplementary material for "Frequent origins of traumatic insemination involve convergent shifts in sperm and genital morphology": Table S1

### Sheet: Legend 
Tab S1. The number of specimens analysed per Macrostomum species for all the included quantitative traits.
Species	Species
Body area	Sample size for body area
Stylet length	Sample size for stylet length
Stylet Curviness	Sample size for stylet curviness
Stylet proximal	Sample size for stylet proximal opening width
Stylet distal	Sample size for stylet distal opening width
Sperm Nsp	Number of specimens with sperm length measurements
Sperm NTotal	Number of individual sperm length measurements across all specimens
Bristle Nsp	Number of specimens with sperm bristle length measurements
Bristle NTotal	Number of individual sperm bristle length measurements across all specimens

### Sheet: Tab
Species	Body area	Stylet length	Stylet Curviness	Stylet proximal	Stylet distal	Sperm Nsp	Sperm NTotal	Bristle Nsp	Bristle NTotal
Macrostomum sp. 1	4	4	4	4	4	3	17	0	0
Macrostomum sp. 2	17	5	5	5	5	3	15	3	17
Macrostomum sp. 3	10	8	8	8	8	3	16	3	17
Macrostomum sp. 4	17	7	7	9	8	8	19	7	19
Macrostomum sp. 5	1	1	2	1	1	1	4	1	5
Macrostomum sp. 6	2	2	2	2	2	1	3	0	0
Macrostomum sp. 7	1	1	1	1	1	1	2	1	1
Macrostomum sp. 9	6	4	5	4	4	4	18	2	9
Macrostomum sp. 10	16	13	13	13	13	5	8	5	15
Macrostomum sp. 11	2	2	2	2	1	1	7	1	5
Macrostomum sp. 12	3	2	2	2	2	1	1	1	2
Macrostomum sp. 13	4	4	4	4	3	1	2	1	2
Macrostomum sp. 14	5	3	3	3	3	2	3	0	0
Macrostomum sp. 16	2	2	2	2	2	1	3	1	2
Macrostomum sp. 17	3	2	2	2	2	3	6	2	9
Macrostomum sp. 18	2	1	1	1	1	3	8	3	7
Macrostomum sp. 22	15	14	14	14	14	10	43	0	0
Macrostomum sp. 23	1	1	1	1	1	0	0	0	0
Macrostomum sp. 24	0	0	2	0	0	0	0	0	0
Macrostomum sp. 29	4	4	4	6	5	3	8	1	3
Macrostomum sp. 34	14	10	10	10	10	3	15	0	0
Macrostomum sp. 35	15	6	6	6	6	3	4	2	2
Macrostomum sp. 36	23	13	13	19	19	4	12	5	13
Macrostomum sp. 37	8	6	6	7	7	2	7	2	6
Macrostomum sp. 38	1	0	0	0	0	0	0	0	0
Macrostomum sp. 39	2	2	2	2	2	1	4	0	0
Macrostomum sp. 41	1	1	1	1	1	0	0	0	0
Macrostomum sp. 42	9	7	7	7	7	2	9	1	6
Macrostomum sp. 43	4	3	3	4	4	1	1	1	1
Macrostomum sp. 44	6	4	4	6	6	3	8	3	8
Macrostomum sp. 45	1	1	1	1	1	1	1	1	1
Macrostomum sp. 46	3	3	3	3	3	1	1	1	1
Macrostomum sp. 47	22	12	12	13	13	8	31	0	0
Macrostomum sp. 48	8	5	5	5	5	4	25	0	0
Macrostomum sp. 49	7	5	5	5	5	3	11	0	0
Macrostomum sp. 50	24	16	16	19	19	9	32	10	33
Macrostomum sp. 51	3	1	1	1	1	1	1	0	0
Macrostomum sp. 54	5	4	4	4	4	2	4	2	4
Macrostomum sp. 55	19	13	13	16	16	7	20	3	8
Macrostomum sp. 56	3	1	1	1	1	0	0	1	1
Macrostomum sp. 57	3	1	1	2	2	1	1	1	1
Macrostomum sp. 58	4	4	4	3	4	3	7	2	5
Macrostomum sp. 59	11	10	10	10	10	3	3	2	2
Macrostomum sp. 60	2	2	2	2	2	1	1	1	1
Macrostomum sp. 61	18	18	18	18	18	3	5	3	4
Macrostomum sp. 62	10	6	6	6	6	4	8	0	0
Macrostomum sp. 63	7	7	7	7	7	5	10	1	2
Macrostomum sp. 64	7	7	7	7	7	2	5	0	0
Macrostomum sp. 65	19	14	14	15	15	2	2	3	3
Macrostomum sp. 66	15	10	10	11	11	2	8	2	6
Macrostomum sp. 67	10	9	9	9	9	2	8	3	7
Macrostomum sp. 68	6	5	5	5	5	1	4	0	0
Macrostomum sp. 69	1	1	1	1	1	0	0	1	1
Macrostomum sp. 70	1	1	1	1	1	1	2	1	2
Macrostomum sp. 71	7	6	6	6	6	1	4	1	3
Macrostomum sp. 72	2	2	2	2	2	0	0	0	0
Macrostomum sp. 74	15	12	12	14	14	4	12	4	14
Macrostomum sp. 75	7	3	3	4	4	2	2	2	2
Macrostomum sp. 76	9	5	5	6	6	2	2	2	2
Macrostomum sp. 77	2	1	1	2	2	1	1	1	1
Macrostomum sp. 78	13	11	11	11	11	6	30	0	0
Macrostomum sp. 80	12	7	7	7	7	5	17	0	0
Macrostomum sp. 81	16	10	10	11	10	7	56	0	0
Macrostomum sp. 82	12	5	5	9	9	4	11	0	0
Macrostomum sp. 83	17	7	7	13	13	5	15	5	16
Macrostomum sp. 85	14	10	10	11	11	4	11	4	12
Macrostomum sp. 86	19	10	10	14	14	5	15	5	15
Macrostomum sp. 89	12	7	7	8	8	4	12	0	0
Macrostomum sp. 90	1	1	1	1	1	0	0	0	0
Macrostomum sp. 92	18	16	16	16	16	12	57	0	0
Macrostomum sp. 93	14	14	14	14	14	6	32	0	0
Macrostomum sp. 95	4	4	4	4	4	1	3	0	0
Macrostomum sp. 96	11	6	6	9	9	6	20	6	19
Macrostomum sp. 97	1	1	1	1	1	1	2	0	0
Macrostomum sp. 98	12	9	9	11	11	6	16	6	15
Macrostomum sp. 99	2	2	2	2	2	2	14	0	0
Macrostomum sp. 100	9	7	7	7	7	4	25	0	0
Macrostomum sp. 101	12	7	7	9	9	5	37	5	33
Macrostomum sp. 102	15	14	14	14	14	4	18	4	17
Macrostomum sp. 103	13	12	12	12	10	6	29	6	29
Macrostomum sp. 104	2	0	0	0	0	0	0	0	0
Macrostomum sp. 105	6	6	6	6	6	4	12	0	0
Macrostomum sp. 106	23	15	15	16	16	7	17	0	0
Macrostomum sp. 108	9	5	5	7	7	4	21	4	16
Macrostomum sp. 112	1	1	1	1	1	1	3	1	4
Macrostomum sp. 117	9	8	8	9	7	4	9	4	6
M. axi	23	13	13	16	16	3	8	3	7
M. balticum	12	7	7	8	8	5	12	5	25
M. baoanensis	5	5	5	5	5	1	3	1	3
M. clavituba	20	15	15	16	16	7	24	7	22
M. cliftonensis	21	11	11	16	16	6	20	6	20
M. curvituba	17	11	11	17	17	8	26	8	27
M. distinguendum	30	26	26	26	26	7	16	0	0
M. ermini	4	4	4	4	4	2	10	2	12
M. evelinae	1	1	1	1	1	1	3	0	0
M. finlandense	17	13	13	13	13	8	27	8	25
M. gabriellae	47	39	39	39	39	26	108	0	0
M. gieysztori	30	16	16	16	16	5	18	4	19
M. hamatum	15	14	14	15	14	6	27	6	33
M. hystrix	26	8	8	13	13	8	21	0	0
M. hystricinum	15	12	12	12	12	10	65	0	0
M. hystricinum a	1	1	1	1	1	0	0	0	0
M. hystricinum c	6	3	3	4	4	1	5	0	0
M. hystricinum d	12	8	8	10	10	5	17	0	0
M. inductum	7	1	2	1	1	2	6	2	16
M. janickei	9	6	6	8	8	3	11	2	26
M. karlingi	8	7	7	7	7	3	13	3	12
M. kepneri	7	7	7	7	7	6	27	5	24
M. lignano	27	21	23	21	21	12	43	12	42
M. longituba	21	16	16	17	17	7	22	6	23
M. mediterraneum	6	5	5	5	5	2	5	1	4
M. meridionalis	1	0	0	1	1	1	2	1	6
M. minutum	17	20	20	21	21	6	22	5	28
M. mirumnovem	19	11	11	14	13	10	28	10	27
M. mystrophorum	12	11	11	11	11	4	12	4	18
M. paradoxum	39	26	26	27	27	9	14	12	23
M. platensis	1	1	1	1	1	1	3	0	0
M. poznaniense	23	15	15	17	17	6	13	5	11
M. pusillum	11	8	8	8	8	6	22	0	0
M. quiritium	18	7	7	10	10	8	22	8	29
M. retortum	12	5	5	9	9	3	8	4	13
M. rostratum	35	20	20	23	23	14	50	0	0
M. rubrocinctum	17	13	13	13	13	8	26	0	0
M. spirale	18	8	8	10	10	4	17	3	15
M. tenuicauda	28	14	14	14	14	11	37	11	55
M. tuba	16	8	8	8	8	7	16	6	21
Total	1380	949	956	1053	1043	504	1765	294	1021
