## Supplementary material for "Frequent origins of traumatic insemination involve convergent shifts in sperm and genital morphology": Table S3

### Sheet: Legend
Tab S9. Mean species values for all morphological variables.
Short	6 character species code
Species	species name
Authority, Year	Taxonomic authority for described species
Taxonomic notes	Taxonomic notes
Habitat	Water salinity the species was collected from
bdSize_um_mean	body area
bdLength_um_mean	body length
sty_avg_um_mean	stylet length (logum)
sty_curveSum_avg_mean	curviness of stylet
wb_um_mean	width proximal stylet opening (logum)
wt_um_mean	width distal stylet opening (logum)
delta_e_um_mean	asymetry of distal thickening (logum)
total_sprmLen_um_mean	sperm length (logum)
brstlLen_um_per_sperm_mean	sperm bristle length (logum)
eye	Visible eye (0/1)
Rec	Received sperm location(an=antrum, hy=hypodermic, both=hypodermic and in antrum)
ant_thickness	ant_thickness(0=Antrum wall very thin only visible when an egg is present, 1=Thin wall structure visible without egg present, 2=clear thickening, 3=strong thickening)
ant_cellular_valve	ant_cellular_valve(0=No clear anterior thickening of antrum, 1= clear anterior thickening of antrum, 2=thickening extends far anterior)
ant_chambers	ant_chambers(0=one simple chamber,1=elaborated chamber and/or vagina, 2=multiple chambers)
No_openings	No_openings(1,2) number of female genital pores
bristle	bristle(0=absent,1=reduced(<3.2um), 2=present(>3.2um))
brush	sperm with brush?(0,1)
velum	does sperm have a velum? (0,1)
sharp	Stylet sharpness(0=Rounded/blunt distal thickening of the stylet, 1=No clear blunt or sharp distal thickening, 2=Sharp distal thickening (terminating in edge or point))
an_binary	antrum state binary (0=Thickness <2 AND cellular valve = 0; 1=Thickness >1 OR cellular valve > 0)
bristle_binary	bristle(0=absent OR reduced(<3.2um), 1=present(>3.2um))
Rec_binary	Received sperm location binary (0=hypodermic or both, 1=antrum)
an_complex_noc_noo	antrum complexity: sum of ant_thickness, ant_cellular_valve and ant_chamber
inferred_syndrome	inferred mating syndrome

### Sheet: Tab
Short	Species	Authority, Year	Taxonomic notes	Habitat	bdSize_um_mean	bdLength_um_mean	sty_avg_um_mean	sty_curveSum_avg_mean	wb_um_mean	wt_um_mean	delta_e_um_mean	total_sprmLen_um_mean	brstlLen_um_per_sperm_mean	eye	Rec	ant_thickness	ant_cellular_valve	ant_chambers	No_openings	bristle	brush	velum	sharp	an_binary	bristle_binary	Rec_binary	an_complex_noc_noo	inferred_syndrome
Mac001	Macrostomum sp. 1	NA	NA	brackish	196394	981.065	31.9375	104.562	18.8734	6.1327	15.5011	42.0993	0	1	NA	0	0	0	1	0	0	0	2	0	0	NA	0	hypodermic
Mac002	Macrostomum sp. 2	NA	NA	brackish	148962	740.622	69.444	150.063	19.565	5.32102	2.68243	75.2039	12.5513	1	an	2	1	0	1	2	1	0	0	1	1	1	3	reciprocal
Mac003	Macrostomum sp. 3	NA	NA	brackish	180092	952.105	30.6729	64.293	16.2145	9.42895	12.1222	60.9883	1.83395	1	both	1	1	0	1	1	1	0	2	1	0	0	2	intermediate
Mac004	Macrostomum sp. 4	NA	NA	fresh	99332.7	672.509	54.9394	120.373	16.1772	3.75949	5.4721	39.2688	6.70125	1	an	2	1	0	1	2	1	0	1	1	1	1	3	reciprocal
Mac005	Macrostomum sp. 5	NA	NA	marine	59181.3	501.829	30.8294	37.9806	8.06717	5.55251	0.153385	98.0977	12.7196	1	an	2	0	0	1	2	1	0	0	1	1	1	2	reciprocal
Mac006	Macrostomum sp. 6	NA	NA	marine	90843.8	659.035	21.5489	63.785	16.9915	1.54293	12.296	28.1371	0	1	hy	0	0	0	1	0	0	0	2	0	0	0	0	hypodermic
Mac007	Macrostomum sp. 7	NA	NA	fresh	95460	663.619	96.339	94.7498	49.6394	26.9097	21.0342	78.5596	3.0648	1	NA	0	0	0	1	1	0	0	2	0	0	NA	0	hypodermic
Macjan	Macrostomum janickei	Schärer, 2019	NA	brackish	331287	1242.6	73.6499	129.813	23.0262	4.7725	3.49968	82.3422	14.1673	1	an	2	2	1	1	2	1	0	1	1	1	1	5	reciprocal
Mac009	Macrostomum sp. 9	NA	NA	fresh	178970	896.61	43.0013	68.3215	13.3583	7.87482	9.71196	54.5584	2.08687	1	hy	0	0	0	1	1	0	1	2	0	0	0	0	hypodermic
Mac010	Macrostomum sp. 10	NA	NA	fresh	927176	1839.22	97.3491	118.784	31.7434	8.77309	14.8907	43.19	13.3298	1	an	1	0	0	1	2	1	0	2	0	1	1	1	unclear
Mac011	Macrostomum sp. 11	NA	NA	marine	48119.6	458.066	106.664	157.342	5.49564	3.95638	1.13471	34.6915	11.3947	0	an	2	2	2	1	2	1	1	0	1	1	1	6	reciprocal
Mac012	Macrostomum sp. 12	NA	NA	fresh	364226	1210.04	76.3286	127.054	22.1975	3.92647	8.74026	37.3467	13.1282	1	an	3	1	0	1	2	1	0	0	1	1	1	4	reciprocal
Mac013	Macrostomum sp. 13	NA	NA	brackish	128489	983.425	76.4396	169.521	7.48661	3.20635	1.05054	34.1067	12.3667	0	an	2	2	0	1	2	1	0	0	1	1	1	4	reciprocal
Mac014	Macrostomum sp. 14	NA	NA	brackish	87485.5	699.224	33.0051	61.0494	13.6037	5.07666	9.79256	35.3876	NA	1	an	1	0	0	1	1	1	1	2	0	0	1	1	unclear
Mac015	Macrostomum sp. 15	NA	NA	hypersaline	NA	NA	NA	NA	NA	NA	NA	NA	NA	1	NA	NA	NA	NA	NA	NA	NA	NA	2	NA	NA	NA	NA	unclear
Mac016	Macrostomum sp. 16	NA	NA	fresh	254283	1120.45	84.1735	105.247	25.686	5.80311	3.62921	66.9932	11.696	1	an	2	1	1	2	2	1	0	0	1	1	1	4	reciprocal
Mac017	Macrostomum sp. 17	NA	NA	fresh	336903	1165.01	99.1386	119.99	26.6396	2.3292	2.1676	59.8264	8.47221	1	an	2	1	1	2	2	1	0	0	1	1	1	4	reciprocal
Mac018	Macrostomum sp. 18	NA	NA	fresh	454536	1261.62	104.872	68.251	22.5033	7.70424	3.63427	53.3348	8.60476	1	an	2	1	1	2	2	1	0	0	1	1	1	4	reciprocal
Mac022	Macrostomum sp. 22	NA	NA	brackish	77051.5	545.824	26.936	62.3981	20.4239	6.18217	13.1797	58.279	0	1	hy	0	0	0	1	0	0	0	2	0	0	0	0	hypodermic
Mac023	Macrostomum sp. 23	NA	NA	brackish	60852.2	409.811	38.0474	66.7472	7.43658	17.3546	0.781877	NA	NA	0	NA	NA	NA	NA	1	NA	NA	NA	NA	NA	NA	NA	NA	unclear
Mac024	Macrostomum sp. 24	NA	NA	fresh	NA	NA	NA	60.3796	NA	NA	NA	NA	NA	1	NA	NA	NA	NA	1	NA	NA	NA	2	NA	NA	NA	NA	unclear
Mac029	Macrostomum sp. 29	NA	NA	marine	89179.9	642.193	80.6506	80.8053	18.1119	4.05741	6.05131	60.3081	19.5433	0	an	3	1	2	1	2	1	0	1	1	1	1	6	reciprocal
Mac030	Macrostomum sp. 30	NA	NA	marine	NA	NA	NA	NA	NA	NA	NA	NA	NA	0	NA	3	1	1	1	2	1	0	1	1	1	NA	5	reciprocal
Mac032	Macrostomum sp. 32	NA	NA	marine	NA	NA	NA	NA	NA	NA	NA	NA	NA	1	NA	NA	NA	NA	NA	0	0	0	2	NA	0	NA	NA	unclear
Mac034	Macrostomum sp. 34	NA	NA	fresh	139819	765.843	47.3661	30.5913	13.3439	4.35926	6.45275	30.6644	0	1	NA	0	0	0	1	0	0	1	2	0	0	NA	0	hypodermic
Mac035	Macrostomum sp. 35	NA	NA	fresh	365390	1309.49	47.982	48.6068	20.1663	4.10762	9.97948	54.8467	2.66013	1	NA	1	0	0	1	1	1	1	2	0	0	NA	1	hypodermic
Mac036	Macrostomum sp. 36	NA	NA	fresh	220664	999.841	37.3454	78.4523	17.0298	10.5817	16.2201	83.5779	17.3571	1	an	2	1	2	1	2	1	0	2	1	1	1	5	reciprocal
Mac037	Macrostomum sp. 37	NA	NA	fresh	370138	1349.38	72.0851	102.109	19.7255	9.54483	21.1569	57.8986	13.9534	1	an	2	1	1	1	2	1	0	2	1	1	1	4	reciprocal
Mac038	Macrostomum sp. 38	NA	NA	brackish	94691.9	712.554	NA	NA	NA	NA	NA	NA	NA	1	NA	0	0	0	1	NA	NA	NA	NA	0	NA	NA	0	unclear
Mac039	Macrostomum sp. 39	NA	NA	marine	137536	770.989	25.0165	80.5689	16.7517	9.16577	15.1053	31.369	0	1	NA	0	0	0	1	0	0	1	2	0	0	NA	0	hypodermic
Mac040	Macrostomum sp. 40	NA	NA	marine	NA	NA	NA	NA	NA	NA	NA	NA	NA	1	NA	NA	NA	NA	NA	NA	NA	NA	NA	NA	NA	NA	NA	unclear
Mac042	Macrostomum sp. 42	NA	NA	marine	276933	1041.39	110.697	104.578	27.2461	6.98405	3.9563	72.8131	19.4445	0	an	3	1	2	1	2	1	0	1	1	1	1	6	reciprocal
Mac043	Macrostomum sp. 43	NA	NA	marine	161666	918.864	92.4505	55.523	22.2622	6.45273	0.975006	66.7337	19.4259	0	an	3	1	2	1	2	1	0	1	1	1	1	6	reciprocal
Mac044	Macrostomum sp. 44	NA	NA	fresh	442459	1559.08	66.4109	80.929	21.1931	5.03034	10.9155	64.7078	10.7587	1	an	1	1	0	1	2	1	0	2	1	1	1	2	reciprocal
Mac045	Macrostomum sp. 45	NA	NA	marine	190175	1076.16	45.6341	38.2216	20.694	3.19935	14.1708	48.2256	1.98012	1	NA	0	0	0	1	1	1	0	2	0	0	NA	0	hypodermic
Mac046	Macrostomum sp. 46	NA	NA	marine	151956	907.822	74.3254	93.6857	18.2776	10.1797	10.7897	73.0693	2.22648	1	NA	3	0	0	1	1	0	1	2	1	0	NA	3	unclear
Mac047	Macrostomum sp. 47	NA	NA	generalist	352604	1382.8	38.1663	55.1575	26.7157	5.55955	13.6019	60.4098	0	1	hy	0	0	0	1	0	0	0	2	0	0	0	0	hypodermic
Mac048	Macrostomum sp. 48	NA	NA	marine	75751.9	551.515	26.8181	85.8755	20.6555	8.42844	14.1273	28.1392	0	1	hy	1	0	0	1	0	0	0	2	0	0	0	1	hypodermic
Mac049	Macrostomum sp. 49	NA	NA	marine	78548.1	438.265	21.0868	80.2129	13.0925	6.85053	10.0564	32.28	0	1	hy	0	0	0	1	0	0	0	2	0	0	0	0	hypodermic
Mac050	Macrostomum sp. 50	NA	NA	fresh	803675	1688.07	72.4312	65.6518	25.0672	7.35115	13.7712	67.9342	1.74528	1	NA	0	0	0	1	1	1	1	2	0	0	NA	0	hypodermic
Mac051	Macrostomum sp. 51	NA	NA	fresh	328522	1274.06	56.3573	113.624	27.6533	11.3247	9.06606	49.8557	0	1	an	0	0	0	1	0	0	1	2	0	0	1	0	unclear
Mac054	Macrostomum sp. 54	NA	NA	brackish	169488	546.24	60.7076	102.696	11.3061	5.25478	2.66948	101.404	16.0286	1	an	3	0	0	1	2	1	0	0	1	1	1	3	reciprocal
Mac055	Macrostomum sp. 55	NA	NA	fresh	175134	769.704	41.0995	74.8781	17.2825	4.42181	8.39169	40.4028	1.84337	1	NA	0	0	0	1	1	1	1	2	0	0	NA	0	hypodermic
Mac056	Macrostomum sp. 56	NA	NA	fresh	118865	692.53	133.21	223.605	8.35275	4.39045	0.527714	NA	6.14103	1	an	3	1	2	1	2	1	0	0	1	1	1	6	reciprocal
Mac057	Macrostomum sp. 57	NA	NA	fresh	140970	715.126	125.48	197.795	14.8845	4.67953	0.243339	158.692	6.63053	1	an	3	1	1	1	2	1	0	0	1	1	1	5	reciprocal
Mac058	Macrostomum sp. 58	NA	NA	fresh	128961	727.42	148.436	229.939	14.6687	5.5004	0.211385	122.215	5.47594	1	an	3	1	2	1	2	1	0	0	1	1	1	6	reciprocal
Mac059	Macrostomum sp. 59	NA	NA	fresh	121293	600.625	106.549	193.838	13.7674	4.84957	0.95139	132.04	6.83961	1	an	3	1	1	1	2	1	0	0	1	1	1	5	reciprocal
Mac060	Macrostomum sp. 60	NA	NA	fresh	232404	951.993	156.277	122.74	18.8147	6.4523	2.77221	129.985	12.7035	1	NA	2	1	0	1	2	1	0	0	1	1	NA	3	reciprocal
Mac061	Macrostomum sp. 61	NA	NA	fresh	155479	707.059	156.23	87.0944	16.0482	9.37219	1.29105	64.9108	4.45361	1	an	2	1	1	1	2	1	0	0	1	1	1	4	reciprocal
Mac062	Macrostomum sp. 62	NA	NA	fresh	386120	1144.2	76.4009	91.3154	20.648	16.655	13.002	32.5171	0	1	NA	0	0	0	1	0	0	0	2	0	0	NA	0	hypodermic
Mac063	Macrostomum sp. 63	NA	NA	fresh	244214	966.681	42.5236	92.2539	19.0591	13.6698	13.4067	31.3927	1.03249	1	NA	0	0	0	1	1	0	0	2	0	0	NA	0	hypodermic
Mac064	Macrostomum sp. 64	NA	NA	fresh	164730	807.451	57.2469	36.4637	13.3115	6.16465	9.34782	48.462	0	1	hy	0	0	0	1	0	0	0	2	0	0	0	0	hypodermic
Mac065	Macrostomum sp. 65	NA	NA	fresh	160387	883.59	75.6875	50.1926	13.6827	7.22234	8.15968	147.059	7.01321	1	an	3	1	2	1	2	1	1	0	1	1	1	6	reciprocal
Mac066	Macrostomum sp. 66	NA	NA	fresh	337808	1026.05	73.0257	51.9565	12.5174	4.20306	1.82602	30.0334	3.98679	1	an	2	0	0	1	2	1	0	1	1	1	1	2	reciprocal
Mac067	Macrostomum sp. 67	NA	NA	fresh	304885	1135.64	157.848	164.505	12.6361	5.31113	1.91815	173.094	6.75526	1	an	2	1	0	1	2	1	0	0	1	1	1	3	reciprocal
Mac068	Macrostomum sp. 68	NA	NA	fresh	158791	727.401	160.336	190.529	24.5557	6.40139	1.55365	60.8462	0	1	an	2	1	2	1	0	0	0	0	1	0	1	5	reciprocal
Mac069	Macrostomum sp. 69	NA	NA	fresh	103647	791.098	147.253	71.7741	13.9918	8.3659	1.21093	NA	5.22546	1	NA	2	1	0	1	2	1	1	0	1	1	NA	3	reciprocal
Mac070	Macrostomum sp. 70	NA	NA	fresh	32626.6	344.702	104.786	195.824	13.9915	3.40517	1.87058	116.8	3.98588	1	an	3	1	2	1	2	1	0	0	1	1	1	6	reciprocal
Mac071	Macrostomum sp. 71	NA	NA	fresh	168840	897.523	207.128	225.439	17.6672	5.43348	0.699132	121.598	5.52725	1	an	2	2	1	1	2	1	0	0	1	1	1	5	reciprocal
Mac072	Macrostomum sp. 72	NA	NA	fresh	57259.8	483.846	59.0813	100.488	9.10634	4.96225	0.0977694	NA	NA	1	NA	2	2	1	1	NA	NA	NA	0	1	NA	NA	5	reciprocal
Mac074	Macrostomum sp. 74	NA	NA	fresh	221966	899.425	123.786	117.981	24.8276	4.89099	0.368595	168.446	3.84321	1	an	3	2	2	1	2	1	0	0	1	1	1	7	reciprocal
Mac075	Macrostomum sp. 75	NA	NA	fresh	813877	1996.43	147.186	111.784	18.6157	5.89185	3.40045	84.2115	40.8688	1	an	2	1	0	1	2	1	0	1	1	1	1	3	reciprocal
Mac076	Macrostomum sp. 76	NA	NA	fresh	352490	1106.39	82.2436	48.3935	11.5693	6.92511	0.458043	31.492	5.44033	1	an	2	0	1	1	2	1	0	0	1	1	1	3	reciprocal
Mac077	Macrostomum sp. 77	NA	NA	fresh	107451	803.862	74.8916	103.624	11.3716	6.20331	3.20637	107.145	4.30182	1	an	2	2	0	1	2	1	0	0	1	1	1	4	reciprocal
Mac078	Macrostomum sp. 78	NA	NA	brackish	91402.5	658.001	20.505	95.6941	14.8069	6.99134	13.4309	35.6958	0	1	hy	0	0	0	1	0	0	0	2	0	0	0	0	hypodermic
Mac080	Macrostomum sp. 80	NA	NA	hypersaline	303321	1087.35	39.1493	62.0518	31.7951	14.794	20.8103	45.0159	0	1	hy	0	0	0	1	0	0	0	2	0	0	0	0	hypodermic
Mac081	Macrostomum sp. 81	NA	NA	marine	163044	904.859	38.0062	92.6401	23.2761	8.59847	11.59	25.6493	0	1	hy	0	0	0	1	0	0	0	2	0	0	0	0	hypodermic
Mac082	Macrostomum sp. 82	NA	NA	fresh	372202	1068.12	145.656	173.272	28.2456	6.24772	0.560854	113.652	0	1	an	3	1	2	2	0	1	0	1	1	0	1	6	reciprocal
Mac083	Macrostomum sp. 83	NA	NA	fresh	319711	1202.6	68.7829	84.3081	29.9077	10.8031	24.5746	92.8531	12.6876	1	an	2	0	1	1	2	1	0	2	1	1	1	3	reciprocal
Maccli	Macrostomum cliftonensis	Schärer & Brand, 2019	NA	generalist	303401	1202.49	123.452	64.1045	18.9679	8.3686	3.39451	101.548	12.3886	1	an	2	1	0	1	2	1	0	0	1	1	1	3	reciprocal
Mac085	Macrostomum sp. 85	NA	NA	brackish	144602	812.561	137.293	163.879	16.8433	5.83388	1.42626	75.3455	14.5192	1	an	2	2	0	1	2	1	0	1	1	1	1	4	reciprocal
Mac086	Macrostomum sp. 86	NA	NA	brackish	489336	1336.75	121.138	138.261	30.0658	7.6943	3.27747	80.5362	10.2644	1	an	2	1	0	1	2	1	0	1	1	1	1	3	reciprocal
Mac089	Macrostomum sp. 89	NA	NA	fresh	77492.2	626.691	49.0044	67.7921	6.70694	6.7647	7.05261	56.9012	0	1	an	2	0	0	1	0	0	0	2	1	0	1	2	unclear
Mac090	Macrostomum sp. 90	NA	NA	fresh	85880.7	360.304	80.6981	191.793	12.4296	4.02544	1.55892	NA	NA	1	an	2	1	0	1	NA	NA	NA	0	1	NA	1	3	reciprocal
Mac092	Macrostomum sp. 92	NA	NA	hypersaline	127119	684.547	26.5078	77.9651	20.8774	3.34806	17.643	49.4862	0	1	hy	0	0	0	1	0	0	0	2	0	0	0	0	hypodermic
Mac093	Macrostomum sp. 93	NA	NA	marine	64076	499.451	22.8153	49.5267	10.7662	6.10205	7.78895	36.4182	0	1	hy	0	0	0	1	0	0	0	2	0	0	0	0	hypodermic
Macmir	Macrostomum mirumnovem	Schärer & Brand, 2016	NA	marine	331726	1276.88	94.0748	156.859	14.7654	4.98643	0.605792	87.2114	11.5684	1	an	2	1	0	1	2	1	0	0	1	1	1	3	reciprocal
Mac095	Macrostomum sp. 95	NA	NA	marine	72058.2	537.625	21.0981	71.3393	14.4728	2.44866	18.1485	28.9118	0	1	NA	0	0	0	1	0	0	0	2	0	0	NA	0	hypodermic
Mac096	Macrostomum sp. 96	NA	NA	marine	104460	559.783	53.3565	126.281	12.1484	5.10278	3.64252	74.3867	11.0045	0	NA	3	1	0	1	2	1	0	2	1	1	NA	4	unclear
Mac097	Macrostomum sp. 97	NA	NA	marine	226318	826.826	20.8168	123.666	18.0755	1.6831	13.2838	37.0459	0	1	NA	0	0	0	1	0	0	0	2	0	0	NA	0	hypodermic
Mac098	Macrostomum sp. 98	NA	NA	marine	103956	567.512	80.6433	74.9936	9.5138	5.52185	3.3713	91.4098	11.411	0	NA	3	1	0	1	2	1	0	1	1	1	NA	4	reciprocal
Mac099	Macrostomum sp. 99	NA	NA	marine	79462.8	667.589	15.1141	92.0908	14.161	3.82535	10.0117	35.2825	0	1	NA	0	0	0	1	0	0	0	2	0	0	NA	0	hypodermic
Mac100	Macrostomum sp. 100	NA	NA	marine	319154	1233.34	42.4589	102.499	27.253	10.5955	16.5711	68.2733	0	1	hy	0	0	0	1	0	0	0	2	0	0	0	0	hypodermic
Mac101	Macrostomum sp. 101	NA	NA	marine	316160	1095.14	77.964	187.235	25.8725	8.31663	15.0463	53.593	2.38903	1	both	3	2	0	1	1	1	1	2	1	0	0	5	intermediate
Mac102	Macrostomum sp. 102	NA	NA	marine	93200.3	585.708	45.1497	62.3089	8.6537	2.34456	10.1972	38.9765	2.21854	0	NA	1	0	0	1	1	1	1	2	0	0	NA	1	hypodermic
Mac103	Macrostomum sp. 103	NA	NA	marine	152846	979.773	99.1437	63.9151	11.405	5.93465	3.23584	94.8544	15.1051	1	an	2	2	0	1	2	1	0	0	1	1	1	4	reciprocal
Mac104	Macrostomum sp. 104	NA	NA	marine	69453.4	564.411	NA	NA	NA	NA	NA	NA	NA	1	NA	0	0	0	1	NA	NA	NA	2	0	NA	NA	0	unclear
Mac105	Macrostomum sp. 105	NA	NA	hypersaline	95607.1	757.357	28.0741	96.5518	16.7632	3.79631	7.77832	29.1365	0	1	NA	0	0	0	1	0	0	0	2	0	0	NA	0	hypodermic
Mac106	Macrostomum sp. 106	NA	NA	fresh	420499	1263.44	69.8407	62.6335	23.5699	5.98619	10.5112	37.8945	0	1	hy	1	0	0	1	0	1	1	2	0	0	0	1	hypodermic
Mac108	Macrostomum sp. 108	NA	NA	marine	411438	1176.24	154.241	214.081	38.507	16.0351	2.45415	70.3651	12.6585	1	an	3	2	1	1	2	1	0	1	1	1	1	6	reciprocal
Mac112	Macrostomum sp. 112	NA	NA	brackish	808141	1325.11	111.899	98.3926	32.7348	9.43856	0.334086	83.8875	17.3065	0	NA	2	1	0	1	2	1	0	0	1	1	NA	3	reciprocal
Mac117	Macrostomum sp. 117	NA	NA	fresh	255117	1053.75	194.526	154.689	11.3271	3.466	1.06782	70.6099	5.29792	1	an	3	1	0	1	2	1	0	1	1	1	1	4	reciprocal
Mac118	Macrostomum sp. 118	NA	NA	hypersaline	NA	NA	NA	NA	NA	NA	NA	NA	NA	1	NA	NA	NA	NA	NA	NA	NA	NA	NA	NA	NA	NA	NA	unclear
Macacs	Macrostomum acus	Wang, 2005	NA	fresh	NA	NA	NA	NA	NA	NA	NA	NA	NA	1	NA	NA	NA	NA	1	NA	NA	NA	1	NA	NA	NA	NA	unclear
Macaxi	Macrostomum axi	Papi, 1959	NA	brackish	60536.8	501.745	53.2179	56.7304	8.20611	3.05617	3.9302	57.2455	8.79517	0	an	2	1	0	1	2	1	0	1	1	1	1	3	reciprocal
Macbal	Macrostomum balticum	Luther, 1947	NA	brackish	91870	605.196	68.3815	44.0319	12.6218	5.52363	6.2517	83.5331	12.4659	1	an	3	2	0	1	2	1	0	1	1	1	1	5	reciprocal
Macbao	Macrostomum baoanensis	Wang & Fang, 2016	NA	brackish	414192	1119.89	148.89	143.683	26.7238	10.6001	4.42181	92.2601	24.823	1	an	3	0	0	1	2	1	0	2	1	1	1	3	reciprocal
Macbim	Macrostomum bicaudatum	Wang, Sun & Zhang, 2015	NA	fresh	NA	NA	NA	NA	NA	NA	NA	NA	NA	1	NA	NA	NA	NA	1	NA	NA	NA	1	NA	NA	NA	NA	unclear
Maccho	Macrostomum chongqingensis	Lin & Wang, 2017	NA	fresh	NA	NA	NA	NA	NA	NA	NA	NA	NA	1	an	NA	NA	NA	1	2	1	0	1	NA	1	1	NA	unclear
Maccla	Macrostomum clavituba	Ax, 2008	NA	generalist	80435.7	582.828	51.4962	120.389	8.28731	3.65346	1.28626	51.8045	17.7553	1	an	3	2	1	1	2	1	0	0	1	1	1	6	reciprocal
Maccur	Macrostomum curvituba	Luther, 1947	NA	brackish	320175	1052.52	86.1021	96.1299	20.2833	5.2551	0.388443	76.6171	9.12718	0	an	3	1	1	1	2	1	0	0	1	1	1	5	reciprocal
Macdis	Macrostomum distinguendum	Papi, 1951	NA	brackish	444347	1419.9	46.4357	61.0768	22.2655	8.30267	16.6127	37.3344	0	1	NA	1	0	0	1	0	1	0	2	0	0	NA	1	hypodermic
Macerm	Macrostomum ermini	Ax, 1959	NA	marine	109626	652.557	126.151	195.841	9.06962	3.37254	3.65612	52.2549	22.7009	1	an	2	2	1	1	2	1	1	0	1	1	1	5	reciprocal
Maceve	Macrostomum evelinae	Marcus, 1946	may have been considered by Faubel to belong to the genus Bradburia of Faubel, Blome & Cannon, 1994, but was never formally transferred	marine	204890	1223.63	147.633	106.35	31.9513	13.0999	0.843296	68.5807	NA	0	an	3	1	2	1	2	1	0	1	1	1	1	6	reciprocal
Macfin	Macrostomum finlandense	(Ferguson, 1940)	see Schärer et al. 2011 for more detailed taxonomic notes	fresh	271312	1018.71	54.3751	105.564	18.9631	11.1751	13.8146	61.4197	2.69522	1	hy	0	0	0	1	1	1	0	2	0	0	0	0	hypodermic
Macgab	Macrostomum gabriellae	Marcus, 1949	Ferguson 1954 synonymized this species with his Macrostomum beaufortense/beaufortensis Ferguson 1937, and transferred both to the genus Archimacrostomum. However, given the complex taxomomical status of all these species we consider both steps unwarranted at this stage.	marine	139506	768.414	22.5962	66.9785	15.8165	5.693	12.3293	43.5144	0	1	hy	0	0	0	1	0	0	0	2	0	0	0	0	hypodermic
Macgie	Macrostomum gieysztori	Ferguson, 1939	see Schärer et al. 2011 for more detailed taxonomic notes	fresh	597714	1463.73	156.44	165.314	23.7436	6.07159	3.53029	63.5601	10.3059	1	an	2	0	1	2	2	1	0	0	1	1	1	3	reciprocal
Macham	Macrostomum hamatum	Luther, 1947	NA	brackish	328196	1166.83	132.025	159.275	20.7409	9.79013	8.96006	55.1961	13.1762	1	an	2	0	2	1	2	1	0	1	1	1	1	4	reciprocal
Machey	Macrostomum heyuanensis	Wang & Sun, 2015	NA	fresh	NA	NA	NA	NA	NA	NA	NA	NA	NA	1	NA	NA	NA	NA	1	NA	NA	NA	0	NA	NA	NA	NA	unclear
Machtx	Macrostomum hystrix	Ørsted, 1843	see Schärer et al. 2011 for more detailed taxonomic notes	brackish	240021	1030.23	41.376	70.931	26.0239	4.94843	9.74074	35.7527	0	1	hy	0	0	0	1	0	0	0	2	0	0	0	0	hypodermic
Machys	Macrostomum hystricinum	Beklemischev, 1951	see Schärer et al. 2011 for more detailed taxonomic notes	marine	161655	962.012	31.3434	85.3824	19.2422	7.70772	11.236	29.1639	0	1	hy	0	0	0	1	0	0	0	2	0	0	0	0	hypodermic
Machys_a	Macrostomum hystricinum a	NA	a species with close affinities to Macrostomum hystricinum	brackish	135426	764.514	35.5244	106.941	25.0173	13.1213	11.3196	NA	0	1	hy	0	0	0	1	0	0	0	2	0	0	0	0	hypodermic
Machys_c	Macrostomum hystricinum c	NA	a species with close affinities to Macrostomum hystricinum	marine	184433	1052.59	46.1914	74.759	23.7506	4.6852	9.67889	28.1535	0	1	hy	0	0	0	1	0	0	0	2	0	0	0	0	hypodermic
Machys_d	Macrostomum hystricinum d	NA	a species with close affinities to Macrostomum hystricinum	brackish	278649	1104.58	40.0388	84.699	24.95	4.68133	11.2805	34.3869	0	1	hy	0	0	0	1	0	0	0	2	0	0	0	0	hypodermic
Macind	Macrostomum inductum	Kolasa, 1971	NA	fresh	258110	943.443	87.5467	211.201	24.5891	3.16889	5.09999	69.83	27.7624	1	an	3	1	2	1	2	1	0	1	1	1	1	6	reciprocal
Mackar	Macrostomum karlingi	Papi, 1953	NA	fresh	147629	742.569	51.5597	81.1069	16.0492	6.82617	8.02202	81.452	12.9618	1	an	2	2	1	1	2	1	0	2	1	1	1	5	reciprocal
Mackep	Macrostomum kepneri	Ferguson & Jones, 1940	NA	brackish	219583	810.205	67.5651	90.9725	22.2954	6.63862	12.589	82.4721	15.7191	1	an	2	2	0	1	2	1	0	2	1	1	1	4	reciprocal
Maclan	Macrostomum lankouensis	Lin & Wang, 2017	NA	fresh	NA	NA	NA	NA	NA	NA	NA	NA	NA	1	an	2	NA	NA	1	2	1	0	1	1	1	1	2	reciprocal
Maclig	Macrostomum lignano	Ladurner, Schärer, Salvenmoser & Rieger, 2005	NA	brackish	154575	889.331	69.2667	70.4831	10.8816	4.67139	0.199712	66.121	10.2464	1	an	2	2	0	1	2	1	0	0	1	1	1	4	reciprocal
Maclon	Macrostomum longituba	Papi, 1953	NA	brackish	204939	814.722	126.691	110.889	22.3009	5.20467	2.37279	84.4956	14.5558	1	an	2	1	1	1	2	1	0	0	1	1	1	4	reciprocal
Macmed	Macrostomum mediterraneum	Ax, 1956	NA	hypersaline	383568	891	86.9678	65.0518	21.3978	7.87395	3.78441	117.052	22.0998	1	an	1	2	0	1	2	1	0	0	1	1	1	3	reciprocal
Macmer	Macrostomum meridionalis	(Papi, 1953)	to be raised to species level from the subspecies Macrostomum balticum meridionalis	brackish	124098	627.63	NA	NA	12.2091	4.39335	NA	69.8224	13.3097	1	an	2	1	0	1	2	1	0	1	1	1	1	3	reciprocal
Macmin	Macrostomum minutum	Luther, 1947	NA	brackish	91251.3	528.629	80.0988	57.3896	11.0977	5.55147	0.303238	79.672	15.4717	0	an	3	1	0	1	2	1	0	0	1	1	1	4	reciprocal
Macmys	Macrostomum mystrophorum	Meixner, 1926	see Schärer et al. 2011 for more detailed taxonomic notes	brackish	303978	1103.59	119.2	161.344	17.9615	4.87642	2.13157	70.1893	14.6775	1	an	2	1	1	1	2	1	0	1	1	1	1	4	reciprocal
Macoba	Macrostomum obtusa	Wang, 2005	NA	fresh	NA	NA	NA	NA	NA	NA	NA	NA	NA	1	NA	NA	NA	NA	1	NA	NA	NA	0	NA	NA	NA	NA	unclear
Macpar	Macrostomum paradoxum	(An-der-Lan, 1939)	given its phylogenetic position Promacrostomum paradoxum should be moved to the genus Macrostomum	fresh	263476	1187.65	121.147	202.982	26.6884	10.3802	1.59522	86.1883	24.7246	1	an	2	1	2	2	2	1	0	0	1	1	1	5	reciprocal
Macpla	Macrostomum platensis	Adami, Damborenea & Ronderos, 2012	NA	fresh	297024	1116.39	47.4756	63.6281	22.6134	2.29565	9.89174	63.0835	0	1	NA	0	0	0	1	0	0	0	2	0	0	NA	0	hypodermic
Macpoz	Macrostomum poznaniense	Kolasa, 1973	NA	fresh	206073	902.482	64.3015	69.4975	14.2553	4.28576	0.803682	37.0226	3.21284	1	an	2	1	1	1	2	1	0	0	1	1	1	4	reciprocal
Macpus	Macrostomum pusillum	Ax, 1951	see Schärer et al. 2011 for more detailed taxonomic notes	marine	77399.3	542.003	19.5224	80.2666	13.2843	6.33556	12.6793	27.9497	0	1	hy	0	0	0	1	0	0	0	2	0	0	0	0	hypodermic
Macpus_a	Macrostomum pusillum a	NA	a species with close affinities to Macrostomum pusillum	marine	NA	NA	NA	NA	NA	NA	NA	NA	NA	1	NA	0	0	0	1	0	0	0	2	0	0	NA	0	hypodermic
Macqia	Macrostomum qiaochengensis	Wang & Fang, 2017	NA	brackish	NA	NA	NA	NA	NA	NA	NA	NA	NA	1	NA	NA	NA	NA	1	2	1	0	2	NA	1	NA	NA	unclear
Macqui	Macrostomum quiritium	Kolasa, 1973	see Schärer et al. 2011 for more detailed taxonomic notes	fresh	1.62896e+06	2414.05	122.502	71.5344	18.4676	5.32971	1.09401	62.7512	6.76704	1	an	2	1	0	1	2	1	0	1	1	1	1	3	reciprocal
Macret	Macrostomum retortum	Papi, 1951	NA	fresh	241201	1034.71	182.212	269.38	26.5936	6.36154	3.13593	68.6624	27.1954	1	an	2	2	1	1	2	1	1	1	1	1	1	5	reciprocal
Macrst	Macrostomum rostratum	Papi, 1951	NA	fresh	262298	1056.37	48.3759	92.7471	18.9961	15.0382	21.2923	59.9184	0	1	hy	0	0	0	1	0	1	1	2	0	0	0	0	hypodermic
Macrub	Macrostomum rubrocinctum	Ax, 1951	NA	brackish	283624	1127.06	43.5328	86.6054	32.3212	5.68898	18.4714	70.8418	0	1	hy	0	0	0	1	0	0	0	2	0	0	0	0	hypodermic
Macsha	Macrostomum shenda	Wang & Xin, 2019	NA	brackish	NA	NA	NA	NA	NA	NA	NA	NA	NA	1	NA	NA	NA	NA	1	0	0	1	2	NA	0	NA	NA	unclear
Macshe	Macrostomum shenzhenensis	Wang & Wang, 2017	NA	brackish	NA	NA	NA	NA	NA	NA	NA	NA	NA	1	an	NA	NA	NA	1	2	1	0	0	NA	1	1	NA	unclear
Macshi	Macrostomum shiyanensis	Lin & Wang, 2017	NA	fresh	NA	NA	NA	NA	NA	NA	NA	NA	NA	1	an	NA	NA	NA	1	2	1	0	1	NA	1	1	NA	unclear
Macsin	Macrostomum sinensis	Wang, 2005	NA	fresh	NA	NA	NA	NA	NA	NA	NA	NA	NA	1	NA	NA	NA	NA	1	NA	NA	NA	2	NA	NA	NA	NA	unclear
Macspi	Macrostomum spirale	Ax, 1956	see Schärer et al. 2011 for more detailed taxonomic notes	brackish	136926	696.992	71.0284	105.265	13.0486	4.61817	10.9014	75.8905	15.0706	1	an	2	1	1	1	2	1	0	2	1	1	1	4	reciprocal
Macspr	Macrostomum spiriger	Wang & Xin, 2019	NA	brackish	NA	NA	NA	NA	NA	NA	NA	NA	NA	1	an	3	0	2	2	2	1	0	1	1	1	1	5	reciprocal
Macten	Macrostomum tenuicauda	Luther, 1947	NA	brackish	116199	589.7	67.2431	38.7277	13.3076	5.18015	7.70833	83.9531	13.3511	1	an	3	0	0	1	2	1	0	0	1	1	1	3	reciprocal
Mactub	Macrostomum tuba	Graff, 1882	NA	fresh	1.16292e+06	1908.52	340.582	116.422	15.5754	10.2652	0.744221	48.189	8.21744	1	an	3	1	0	1	2	1	0	0	1	1	1	4	reciprocal
Maczha	Macrostomum zhaoqingensis	Lin & Wang, 2017	NA	fresh	NA	NA	NA	NA	NA	NA	NA	NA	NA	1	NA	NA	NA	NA	1	2	1	0	1	NA	1	NA	NA	unclear
Maczhu	Macrostomum zhujiangensis	Wang & Fang, 2016	NA	brackish	NA	NA	NA	NA	NA	NA	NA	NA	NA	1	NA	NA	NA	NA	1	2	NA	0	0	NA	1	NA	NA	unclear
