## Supplementary material for "Frequent origins of traumatic insemination involve convergent shifts in sperm and genital morphology": Table S4

### Sheet: Legend
Tab S4. Ancestral state reconstruction using stochastic character mapping with all three phylogenies. Layout is identical to Table 3.
Trait	Reconstructed trait
model	MK model
dfs	degrees of freedom
log lik	log likelihood of model
AICc	corrected AIC of model
ΔAICc	delta AIC to best model
AICc weight	corrected AIC weight of model
NSpecies	Number of species in model
NChanges	Average number of changes in model ( lower und upper 95% credible interval)
X0.1-X2.0	Average number of changes from first state to the second ( lower und upper 95% credible interval)

### Sheet: H-IQ-TREE
Trait	model	dfs	log lik	AICc	ΔAICc	AICc weight	NSpecies	NChanges	X0.1	X1.0	X1.2	X2.1	X0.2	X2.0
Received sperm location 0: hypodermic only 1: hypodermic & in antrum 2: in antrum only	ER	1	-37.088	76.23	10.491	0.003
	SYM	3	-34.869	76.072	10.333	0.003
	ORD-Dollo	3	-29.703	65.739	0	0.589	76	19.5 (14, 29)	-	7.1 (6, 12)	4 (0, 11)	8.3 (6, 13)	-	-
	Dollo	4	-29.703	67.969	2.23	0.193	76	10.2 (8, 18)	-	0.9 (0, 5)	1 (0, 5)	2.7 (2, 6)	-	5.6 (3, 8)
	ORD	4	-29.703	67.969	2.23	0.193	76	20.5 (15, 30)	0.8 (0, 4)	7.9 (5, 13)	3.6 (0, 10)	8.2 (6, 12)	-	-
	ARD	6	-29.703	72.623	6.884	0.019
Received sperm location 0: hypodermic 1: in antrum only	ER	1	-31.142	64.338	4.302	0.079
	Dollo	1	-28.991	60.036	0	0.683	76	8.5 (8, 11)	-	8.5 (8, 11)
	ARD	2	-28.991	62.146	2.11	0.238	76	9.4 (8, 15)	1 (0, 4)	8.4 (7, 12)
Sperm bristle state 0: absent 1: reduced 2: present	ER	1	-62.815	127.673	12.544	0.001
	SYM	3	-60.4	127.066	11.937	0.001
	ORD-Dollo	3	-54.431	115.129	0	0.47	94	29.1 (23, 40)	-	10.6 (9, 17)	4 (0, 12)	14.5 (11, 19)	-	-
	Dollo	4	-53.68	115.809	0.68	0.335	94	20.3 (16, 30)	-	3.1 (0, 9)	2.2 (0, 8)	8.6 (6, 13)	-	6.4 (2, 9)
	ORD	4	-54.431	117.312	2.183	0.158	94	30.7 (23, 43)	0.9 (0, 4)	11.4 (8, 19)	4.1 (0, 13)	14.4 (11, 19)	-	-
	ARD	6	-53.68	120.325	5.196	0.035
Sperm bristle state 0: absent or reduced 1: present	ER	1	-46.408	94.86	11.076	0.003
	Dollo	1	-40.871	83.784	0	0.738	94	15 (14, 19)	-	15 (14, 19)
	ARD	2	-40.871	85.873	2.088	0.26	94	16.3 (14, 23)	1.2 (0, 5)	15.1 (13, 19)
Antrum thickness 0: simple 1: thickened	ER	1	-37.997	78.036	6.253	0.031
	Dollo	1	-34.871	71.783	0	0.716	98	10.5 (10, 13)	-	10.5 (10, 13)
	ARD	2	-34.871	73.868	2.085	0.253	98	11.5 (10, 16)	1.2 (0, 5)	10.3 (7, 13)
Inferred mating syndrome 0: hypodermic 1: intermediate 2: reciprocal	ER	1	-51.793	105.63	18.446	0
	SYM	3	-47.28	100.829	13.645	0.001
	ORD-Dollo	3	-40.457	87.184	0	0.586	93	28.9 (23, 39)	-	12.1 (10, 18)	5.2 (0, 12)	11.6 (9, 16)	-	-
	Dollo	4	-40.457	89.369	2.185	0.196	93	14.4 (12, 22)	-	0.8 (0, 5)	1 (0, 5)	2.8 (2, 6)	-	9.9 (7, 12)
	ORD	4	-40.457	89.369	2.185	0.196	93	31.4 (23, 44)	0.9 (0, 4)	13.1 (10, 20)	5.5 (0, 13)	11.8 (9, 17)	-	-
	ARD	6	-40.457	93.891	6.707	0.02
Inferred mating syndrome 0: hypodermic or intermediate 1: reciprocal	ER	1	-42.759	87.561	19.4	0
	Dollo	1	-33.058	68.161	0	0.999	93	12.8 (12, 16)	-	12.8 (12, 16)
	ARD	2	-38.672	81.478	13.317	0.001

### Sheet: H-ExaBayes
Trait	model	dfs	log lik	AICc	ΔAICc	AICc weight	NSpecies	NChanges	X0.1	X1.0	X1.2	X2.1	X0.2	X2.0
Received sperm location 0: hypodermic only 1: hypodermic & in antrum 2: in antrum only	ER	1	-36.921	75.896	10.382	0.003
	SYM	3	-34.705	75.743	10.229	0.004
	ORD-Dollo	3	-29.591	65.514	0	0.588	76	18.2 (14, 25)	-	7.5 (6, 13)	2.7 (0, 8)	8 (6, 11)	-	-
	Dollo	4	-29.591	67.744	2.23	0.193	76	9.7 (8, 16)	-	0.6 (0, 4)	0.8 (0, 4)	2.5 (2, 5)	-	5.8 (3, 8)
	ORD	4	-29.591	67.744	2.23	0.193	76	20 (14, 30)	0.8 (0, 4)	8.4 (6, 15)	2.9 (0, 8)	7.9 (6, 11)	-	-
	ARD	6	-29.591	72.398	6.884	0.019
Received sperm location 0: hypodermic 1: in antrum only	ER	1	-30.978	64.01	4.348	0.078
	Dollo	1	-28.804	59.661	0	0.684	76	8.5 (8, 11)	-	8.5 (8, 11)
	ARD	2	-28.804	61.772	2.11	0.238	76	9.4 (8, 14)	1 (0, 4)	8.4 (7, 12)
Sperm bristle state 0: absent 1: reduced 2: present	ER	1	-62.525	127.094	12.078	0.001
	SYM	3	-60.112	126.49	11.475	0.002
	ORD-Dollo	3	-54.374	115.015	0	0.467	94	28.8 (23, 39)	-	10.3 (9, 16)	4.2 (0, 13)	14.3 (11, 19)	-	-
	Dollo	4	-53.608	115.666	0.651	0.338	94	20.7 (16, 31)	-	3.1 (0, 9)	2.6 (0, 10)	8.7 (6, 13)	-	6.4 (2, 9)
	ORD	4	-54.374	117.198	2.183	0.157	94	29.8 (23, 40)	0.7 (0, 4)	11.2 (9, 18)	3.6 (0, 10)	14.3 (11, 19)	-	-
	ARD	6	-53.608	120.182	5.167	0.035
Sperm bristle state 0: absent or reduced 1: present	ER	1	-46.156	94.355	11.233	0.003
	Dollo	1	-40.539	83.122	0	0.738	94	15 (14, 18)	-	15 (14, 18)
	ARD	2	-40.539	85.21	2.088	0.26	94	16.5 (14, 23)	1.3 (0, 6)	15.2 (12, 21)
Antrum thickness 0: simple 1: thickened	ER	1	-37.935	77.912	6.412	0.029
	Dollo	1	-34.729	71.5	0	0.718	98	10.5 (10, 13)	-	10.5 (10, 13)
	ARD	2	-34.729	73.584	2.085	0.253	98	11.5 (10, 17)	1.2 (0, 5)	10.3 (7, 14)
Inferred mating syndrome 0: hypodermic 1: intermediate 2: reciprocal	ER	1	-51.586	105.216	18.486	0
	SYM	3	-47.075	100.42	13.69	0.001
	ORD-Dollo	3	-40.23	86.73	0	0.586	93	28.7 (23, 40)	-	12.7 (10, 19)	4.4 (0, 12)	11.6 (9, 16)	-	-
	Dollo	4	-40.23	88.915	2.185	0.196	93	13.8 (12, 20)	-	0.5 (0, 4)	0.7 (0, 3)	2.5 (2, 5)	-	10.1 (8, 13)
	ORD	4	-40.23	88.915	2.185	0.196	93	30.8 (24, 42)	1 (0, 5)	13.5 (10, 21)	4.7 (0, 12)	11.6 (9, 16)	-	-
	ARD	6	-40.23	93.437	6.707	0.02
Inferred mating syndrome 0: hypodermic or intermediate 1: reciprocal	ER	1	-42.53	87.104	19.384	0
	Dollo	1	-32.838	67.72	0	0.999	93	12.8 (12, 16)	-	12.8 (12, 16)
	ARD	2	-38.372	80.877	13.157	0.001

### Sheet: C-IQ-TREE
Trait	model	dfs	log lik	AICc	ΔAICc	AICc weight	NSpecies	NChanges	X0.1	X1.0	X1.2	X2.1	X0.2	X2.0
Received sperm location 0: hypodermic only 1: hypodermic & in antrum 2: in antrum only	ER	1	-43.3	88.6	10.1	0.004
	SYM	3	-40.9	88.1	9.6	0.005
	ORD-Dollo	3	-36.1	78.5	0	0.579	102	21.2 (16, 32)	-	8 (7, 13)	4 (0, 11)	9.3 (7, 13)	-	-
	Dollo	4	-36.1	80.6	2.2	0.196	102	10.8 (9, 17)	-	0.8 (0, 4)	0.9 (0, 4)	2.6 (2, 5)	-	6.5 (4, 8)
	ORD	4	-36.1	80.6	2.2	0.196	102	23.4 (16, 38)	0.7 (0, 4)	8.4 (6, 13)	4.8 (0, 15)	9.6 (7, 15)	-	-
	ARD	6	-36.1	85.1	6.6	0.021
Received sperm location 0: hypodermic 1: in antrum only	ER	1	-36.8	75.6	3.1	0.135
	Dollo	1	-35.2	72.5	0	0.638	102	9.3 (9, 11)	-	9.3 (9, 11)
	ARD	2	-35.2	74.5	2.1	0.227	102	9.9 (9, 14)	0.9 (0, 4)	9 (8, 12)
Sperm bristle state 0: absent 1: reduced 2: present	ER	1	-82.9	167.8	27.2	0
	SYM	3	-81.7	169.5	28.9	0
	ORD-Dollo	3	-67.2	140.6	0	0.578	131	36.3 (29, 48)	-	12.2 (11, 17)	6.7 (1, 16)	17.5 (14, 23)	-	-
	Dollo	4	-67.2	142.7	2.1	0.2	131	29.3 (22, 41)	-	7.1 (3, 13)	5.3 (1, 13)	12.4 (8, 18)	-	4.6 (0, 8)
	ORD	4	-67.2	142.7	2.1	0.199	131	37.1 (29, 50)	0.8 (0, 5)	13 (10, 20)	6 (1, 14)	17.3 (14, 22)	-	-
	ARD	6	-67.2	147.1	6.5	0.023
Sperm bristle state 0: absent or reduced 1: present	ER	1	-57.6	117.3	5.7	0.038
	Dollo	1	-54.8	111.6	0	0.635	131	18.8 (18, 22)	-	18.8 (18, 22)
	ARD	2	-54.4	112.9	1.3	0.327	131	20.5 (17, 29)	2.7 (0, 9)	17.8 (15, 23)
Antrum thickness 0: simple 1: thickened	ER	1	-48.1	98.2	3.8	0.086
	Dollo	1	-46.2	94.4	0	0.577	127	14.7 (14, 17)	-	14.7 (14, 17)
	ARD	2	-45.7	95.5	1.1	0.337	127	15.2 (13, 21)	2.1 (0, 6)	13.1 (11, 16)
Inferred mating syndrome 0: hypodermic 1: intermediate 2: reciprocal	ER	1	-59.3	120.6	16.2	0
	SYM	3	-54.4	114.9	10.4	0.003
	ORD-Dollo	3	-49.1	104.5	0	0.578	119	34.1 (27, 47)	-	13.7 (12, 18)	7.1 (2, 16)	13.2 (10, 19)	-	-
	Dollo	4	-49.1	106.6	2.1	0.199	119	16.6 (14, 25)	-	0.7 (0, 5)	1.1 (0, 6)	2.8 (2, 6)	-	11.9 (9, 15)
	ORD	4	-49.1	106.6	2.1	0.198	119	35.4 (27, 50)	1 (0, 5)	14.3 (11, 20)	7.2 (2, 16)	12.9 (9, 18)	-	-
	ARD	6	-49.1	111	6.5	0.022
Inferred mating syndrome 0: hypodermic/intermediate 1: reciprocal	ER	1	-49.448	100.93	14.675	0.001
	Dollo	1	-42.11	86.255	0	0.997	119	14.7 (14, 17)	-	14.7 (14, 17)
	ARD	2	-47.286	98.676	12.421	0.002
