## Supplementary material for "Frequent origins of traumatic insemination involve convergent shifts in sperm and genital morphology": Table S6

### Sheet: Legend
Tab S6. Results of PGLS analysis of states indicating reciprocal copulation versus hypodermic insemination on sperm length.
All predictors were binary, with the reference level being the state indicating hypodermic insemination.

### Sheet: Tab
Predictor	Phylogeny	Variable	N	λ	Est.	SE	t	P	R2pred
Received sperm location	H-IQ-TREE	Intercept	70	0.81	1.67	0.04	41.13	<0.001	0.65
		β			0.2	0.04	4.9	<0.001
	H-ExaBayes	Intercept	70	0.82	1.67	0.04	41.1	<0.001	0.65
		β			0.2	0.04	4.87	<0.001
	C-IQ-TREE	Intercept	91	0.72	1.68	0.03	49.86	<0.001	0.54
		β			0.18	0.04	4.77	<0.001
Bristle state	H-IQ-TREE	Intercept	88	0.68	1.67	0.04	45.79	<0.001	0.64
		β			0.17	0.03	5.1	<0.001
	H-ExaBayes	Intercept	88	0.69	1.67	0.04	45.73	<0.001	0.64
		β			0.17	0.03	5.06	<0.001
	C-IQ-TREE	Intercept	113	0.69	1.67	0.03	55.83	<0.001	0.6
		β			0.17	0.03	5.69	<0.001
Antrum state	H-IQ-TREE	Intercept	88	0.83	1.68	0.04	46.39	<0.001	0.71
		β			0.23	0.04	6.51	<0.001
	H-ExaBayes	Intercept	88	1	1.7	0.04	45.63	<0.001	0.73
		β			0.27	0.04	7.77	<0.001
	C-IQ-TREE	Intercept	113	0.76	1.67	0.03	58.24	<0.001	0.65
		β			0.21	0.03	6.99	<0.001
Inferred mating syndrome	H-IQ-TREE	Intercept	83	1	1.7	0.04	46	<0.001	0.73
		β			0.28	0.04	7.94	<0.001
	H-ExaBayes	Intercept	83	0.9	1.69	0.04	45.01	<0.001	0.72
		β			0.24	0.04	6.74	<0.001
	C-IQ-TREE	Intercept	105	0.8	1.67	0.03	55.96	<0.001	0.66
		β			0.21	0.03	6.66	<0.001
